# PP-2, a src-kinase inhibitor, is a potential corrector for F508del-CFTR in cystic fibrosis

**DOI:** 10.1101/288324

**Authors:** Yunguan Wang, Kavisha Arora, Fanmuyi Yang, Woong-Hee Shin, Jing Chen, Daisuke Kihara, Anjaparavanda P. Naren, Anil G. Jegga

## Abstract

Cystic fibrosis (CF) is an autosomal recessive disorder caused by mutations in the CF transmembrane conductance regulator (CFTR) gene. The most common mutation in CF, an in-frame deletion of phenylalanine 508, leads to a trafficking defect and endoplasmic reticulum retention of the protein where it becomes targeted for degradation. Successful clinical deployments of ivacaftor and ivacaftor/lumacaftor combination have been an exciting translational development in treating CF. However, their therapeutic effects are variable between subjects and remain insufficient. We used the Library of Integrated Network-based Cellular Signatures (LINCS) database as our chemical pool to screen for candidates. For *in silico* screening, we integrated connectivity mapping and CF systems biology to identify candidate therapeutic compounds for CF. Following *in silico* screening, we validated our candidate compounds with (i) an enteroid-based compound screening assay using CF (ΔF508/ΔF508-CFTR) patient-derived enteroids, (ii) short-circuit current analysis using polarized CF primary human airway epithelial cells and (iii) Western blots to measure F508-del-CFTR protein maturation. We identified 184 candidate compounds with *in silico* screening and tested 24 of them with enteroid-based forskolin-induced swelling (FIS) assay. The top hit compound was PP2, a known src-kinase inhibitor that induced swelling in enteroid comparable to known CF corrector (lumacaftor). Further validation with Western blot and short-circuit current analysis showed that PP-2 could correct mutant CFTR mis-folding and restore CFTR-mediated transmembrane current. We have identified PP2, a known src-kinase inhibitor, as a novel corrector of ΔF508-CFTR. Based on our studies and previous reports, src kinase inhibition may represent a novel paradigm of multi-action therapeutics – corrector, anti-inflammatory, and anti-infective – in CF.
