## Supplementary Materials for "PP-2, a src-kinase inhibitor, is a potential corrector for F508del-CFTR in cystic fibrosis"

### Sheet: PP2 RNA Seq 0.1 FDR
Additional File 5: Differentially expressed genes and associated CF pathways in human CFBE treated with PP2
Sheet 1 (PP2 RNA Seq 0.1 FDR): List of all differentially expressed genes
Sheet 2 (Enrichment): Enrichment analysis of differentially expressed genes in CF pathways
geneid	symbol	name	baseMean	baseMeanDMSO	baseMeanPP2	foldChange	log2FoldChange	pval	padj	KA10	KA11	KA12	KA13	KA14	KA15	KA16	KA9
91522	COL23A1	collagen, type XXIII, alpha 1	14.6245	4.80539	24.4436	5.13657	2.36081	5.07036e-06	0.00255084	0.0278354	0.111658	0.114852	0.283028	0.579799	0.380147	0.256462	0.0309122
9071	CLDN10	claudin 10	49.7314	16.738	82.7248	4.92034	2.29876	2.21302e-06	0.00135192	0.140777	0.322691	0.158417	0.731972	0.546821	2.5189	0.893664	0.298464
8862	APLN	apelin	45.8281	16.853	74.8032	4.42604	2.14602	3.98422e-06	0.00212969	0.158672	0.515255	0.218233	0.890712	1.52542	1.18972	0.756612	0.0587371
6781	STC1	stanniocalcin 1	71.5785	30.1766	112.98	3.74515	1.90502	3.34583e-08	6.35893e-05	0.395842	0.466277	0.378076	0.866468	1.64434	1.5635	1.40765	0.158743
3569	IL6	interleukin 6	180.916	76.1769	285.655	3.73129	1.89967	3.37236e-06	0.00192281	2.34033	2.1458	2.32746	4.16434	8.42272	12.0327	20.8119	4.91814
727897	MUC5B	mucin 5B, oligomeric mucus/gel-forming	484.75	206.479	763.022	3.68779	1.88276	1.54229e-07	0.000188435	0.268876	0.698132	0.520345	0.94961	1.19458	2.28618	3.59536	0.620975
284013	VMO1	vitelline membrane outer layer 1 homolog (chicken)	1553.58	670.444	2436.71	3.63077	1.86027	3.52538e-07	0.00028715	8.18194	47.7523	25.161	64.9547	142.705	114.201	129.079	40.5856
7373	COL14A1	collagen, type XIV, alpha 1	16.0033	6.78488	25.2217	3.61493	1.85397	0.000308205	0.046185	0.0395699	0.0755853	0.0181411	0.0754393	0.218384	0.132452	0.307013	0.0585917
146556	C16orf89	chromosome 16 open reading frame 89	61.5402	28.501	94.5793	3.31111	1.72731	5.96652e-05	0.0159465	0.0941475	0.906382	0.569746	1.60345	2.63484	1.93622	1.68007	0.752789
339260	LOC339260	uncharacterized LOC339260	18.5074	8.66654	28.3483	3.25288	1.70172	0.00031051	0.046185	0.0505095	0.2605	0.243142	0.41728	1.10604	0.750671	0.881752	0.392648
768	CA9	carbonic anhydrase IX	63.6044	30.5716	96.6372	3.16014	1.65999	2.74818e-07	0.000235038	0.932702	1.13185	1.0187	2.61497	3.86797	2.84288	2.36786	0.45697
5608	MAP2K6	mitogen-activated protein kinase kinase 6	30.3519	14.4425	46.2612	3.15855	1.65926	0.000212704	0.0371256	0.410562	0.444404	0.188225	0.840708	0.536011	1.09942	2.18999	0.354622
9358	ITGBL1	integrin, beta-like 1 (with EGF-like repeat domains)	66.1926	32.1359	100.249	3.1083	1.63613	9.06578e-08	0.000140973	0.204884	0.307692	0.204056	0.475913	0.830133	0.805941	1.01408	0.251068
401492	LINC01235	long intergenic non-protein coding RNA 1235	19.6998	9.59116	29.8084	3.09945	1.63201	0.0001778	0.032354	0.128183	0.188885	0.151114	0.325838	0.54769	0.970915	0.568308	0.284703
7018	TF	transferrin	64.8083	31.5265	98.0902	3.09793	1.6313	0.000313469	0.0462231	0.320756	1.10286	0.336121	0.776528	2.1047	1.26386	2.45904	0.305323
2619	GAS1	growth arrest-specific 1	165.183	80.9622	249.404	3.07002	1.61825	1.21622e-07	0.000173362	0.723564	1.64128	1.11957	2.66313	4.83061	3.47554	5.61395	1.75775
374462	PTPRQ	protein tyrosine phosphatase, receptor type, Q	34.7779	17.6121	51.9437	2.93017	1.55098	1.42766e-05	0.00555003	0.0677563	0.168254	0.0776584	0.200941	0.386005	0.3402	0.366897	0.112869
155006	TMEM213	transmembrane protein 213	34.7028	17.7673	51.6382	2.89113	1.53163	9.70258e-05	0.0210079	0.138327	0.374725	0.207547	0.399574	1.03431	0.585934	0.841523	0.237409
1960	EGR3	early growth response 3	175.313	90.5938	260.032	2.86657	1.51933	4.71467e-06	0.00244377	0.586825	1.08478	1.13255	1.55184	3.11396	1.81727	4.36943	0.851401
101927023	LOC101927023	uncharacterized LOC101927023	52.0803	26.8452	77.3154	2.86156	1.5168	8.18283e-06	0.00368335	1.25911	2.3364	1.48436	3.65787	5.82817	3.5162	7.44315	1.7978
8436	SDPR	serum deprivation response	665.093	346.408	983.778	2.83544	1.50357	1.42841e-09	4.88659e-06	2.84637	7.3513	3.78853	9.41937	16.7154	13.8146	16.983	5.52082
23213	SULF1	sulfatase 1	66.5858	34.9037	98.2679	2.82355	1.49751	8.29435e-05	0.0189166	0.142055	0.325619	0.251201	0.352502	0.715347	1.23358	0.63637	0.292977
5918	RARRES1	retinoic acid receptor responder (tazarotene induced) 1	5554.65	2976.42	8132.87	2.73039	1.44911	0.000227565	0.038925	19.7427	104.274	55.0875	115.066	222.505	284.592	227.016	126.009
8614	STC2	stanniocalcin 2	60.4685	32.898	88.039	2.64277	1.40205	0.000165022	0.0310249	0.271274	0.374919	0.12071	0.912671	1.00567	0.794798	0.386902	0.354423
716	C1S	complement component 1, s subcomponent	506.72	282.467	730.973	2.58581	1.37062	1.95608e-06	0.00128688	2.74461	5.32723	4.50548	5.19504	11.9161	16.4299	14.0963	5.26023
1543	CYP1A1	cytochrome P450, family 1, subfamily A, polypeptide 1	309.025	178.172	439.877	2.46133	1.29944	7.45108e-05	0.0179508	3.79224	2.71643	1.91094	8.41403	10.5286	9.63848	3.15473	3.92097
3164	NR4A1	nuclear receptor subfamily 4, group A, member 1	566.376	328.881	803.87	2.43638	1.28474	1.18767e-05	0.00507878	3.27673	3.76787	4.72983	6.89992	12.9956	4.46546	13.9388	3.30266
26468	LHX6	LIM homeobox 6	63.6483	36.9458	90.3507	2.43176	1.282	0.000143745	0.0289266	0.269688	0.61818	0.251697	0.636574	1.33749	0.928517	0.934125	0.385069
255743	NPNT	nephronectin	666.596	390.465	942.727	2.41073	1.26947	3.43903e-05	0.0105044	2.40486	5.8118	3.9022	4.27001	11.1893	8.10404	13.8805	2.90074
715	C1R	complement component 1, r subcomponent	494.332	293.092	695.573	2.37084	1.2454	7.41322e-05	0.0179508	2.76549	7.6112	5.04557	6.7668	14.7501	19.3753	16.8954	8.31516
326624	RAB37	RAB37, member RAS oncogene family	322.871	197.887	447.855	2.26005	1.17636	5.9588e-07	0.000443153	1.60913	2.87482	2.7827	4.40616	6.25606	4.89512	7.82594	2.73304
54855	FAM46C	family with sequence similarity 46, member C	599.593	371.359	827.827	2.22598	1.15444	6.15165e-05	0.0161883	1.14773	4.43312	2.52159	5.15299	7.26833	6.35242	8.45681	3.83206
2690	GHR	growth hormone receptor	88.0216	54.5508	121.492	2.22388	1.15308	8.55665e-05	0.0192581	0.39041	0.557349	0.348552	0.635492	1.17061	1.00143	0.863556	0.289042
84766	CRACR2A	calcium release activated channel regulator 2A	73.7882	45.9851	101.591	2.205	1.14078	0.000156453	0.0307601	0.344385	0.87398	0.473658	1.18807	1.23498	1.73902	1.35986	0.737586
3426	CFI	complement factor I	698.77	437.174	960.367	2.19549	1.13455	0.000335689	0.0486606	3.47195	13.2942	7.32562	12.3358	22.7999	27.876	20.6435	13.1445
90993	CREB3L1	cAMP responsive element binding protein 3-like 1	131.891	83.2066	180.575	2.1688	1.1169	7.98843e-05	0.0184651	0.959568	1.91106	1.3414	2.03933	3.14219	3.07084	4.287	1.38008
171024	SYNPO2	synaptopodin 2	414.033	265.034	563.032	2.1221	1.08549	0.000289721	0.0442471	0.331215	1.03075	0.522046	0.881886	2.00399	1.62368	1.49358	0.875264
10008	KCNE3	potassium voltage-gated channel, Isk-related family, member 3	108.668	72.5234	144.813	1.99431	0.995887	0.000239024	0.0403473	0.749843	1.55965	0.859428	1.78254	2.00242	2.6215	2.47797	1.14114
727936	GXYLT2	glucoside xylosyltransferase 2	171.667	115.685	227.649	1.96552	0.974914	0.000329479	0.0481687	1.87749	3.92385	3.30375	5.334	8.64133	7.51922	6.23915	4.5993
25803	SPDEF	SAM pointed domain containing ETS transcription factor	631.242	455.589	806.894	1.76889	0.822847	1.1072e-05	0.00485607	7.01591	12.5081	10.9361	15.7111	20.4367	20.5409	22.6595	12.9362
116496	FAM129A	family with sequence similarity 129, member A	805.925	589.051	1022.8	1.73441	0.794442	0.000288993	0.0442471	2.31838	4.68322	3.44944	4.51713	6.82819	8.32459	7.96157	4.99982
26018	LRIG1	leucine-rich repeats and immunoglobulin-like domains 1	1911.41	1410.02	2412.8	1.70819	0.772466	2.7406e-06	0.00161648	10.4024	16.3545	12.4356	21.1518	21.6112	23.8908	28.7553	14.6639
64759	TNS3	tensin 3	2134.23	1593.31	2675.15	1.67641	0.745375	8.8896e-05	0.0197476	6.64799	11.3969	9.08959	12.717	20.461	16.7008	16.1676	10.9686
1545	CYP1B1	cytochrome P450, family 1, subfamily B, polypeptide 1	2834.95	2143.19	3526.7	1.64319	0.7165	0.000111521	0.0238445	15.1807	20.6602	18.2052	24.3205	38.0959	37.736	28.6274	21.5258
79695	GALNT12	polypeptide N-acetylgalactosaminyltransferase 12	832.156	630.569	1033.74	1.63788	0.711828	0.000249641	0.0410184	6.43736	14.7736	10.0757	15.3533	20.8452	18.1189	16.7947	10.784
151473	SLC16A14	solute carrier family 16, member 14	780.998	594.447	967.55	1.62419	0.699722	3.11304e-05	0.00968157	6.37802	7.06546	5.38594	11.8146	11.3168	10.6603	7.62399	5.59752
261729	STEAP2	STEAP family member 2, metalloreductase	778.503	614.032	942.975	1.53395	0.617256	0.000250177	0.0410184	2.64802	3.82062	3.02301	4.43648	5.79688	6.55003	5.00944	4.23092
57537	SORCS2	sortilin-related VPS10 domain containing receptor 2	1659.26	1321.95	1996.56	1.50832	0.592942	0.000201944	0.0356108	8.28232	11.1309	10.0448	12.2275	18.2357	17.1319	14.4668	10.1598
8821	INPP4B	inositol polyphosphate-4-phosphatase, type II, 105kDa	2282	2781.88	1782.12	0.63936	-0.6453	0.000165055	0.0310249	35.1235	29.8151	28.285	24.1803	18.2014	21.289	17.7591	28.3387
4860	PNP	purine nucleoside phosphorylase	898.1	1108.46	687.736	0.618659	-0.692783	0.000267765	0.042448	26.6239	16.3265	22.6197	14.7485	12.2258	12.2785	14.2426	16.4651
6525	SMTN	smoothelin	689.915	859.421	520.409	0.603945	-0.72751	6.7544e-05	0.0175051	10.323	8.50252	10.4428	6.65007	7.85473	5.95977	4.51528	10.3044
6498	SKIL	SKI-like proto-oncogene	3295.33	4124.55	2466.12	0.596736	-0.744835	5.8881e-06	0.0028776	19.0909	17.3066	16.3122	12.5697	10.7974	11.5183	10.0272	19.3608
8942	KYNU	kynureninase	791.734	993.176	590.293	0.59332	-0.753118	5.5962e-05	0.0151941	27.7285	19.1164	21.1646	15.496	10.0162	16.5453	13.1998	20.6152
2744	GLS	glutaminase	2874.8	3610.75	2138.86	0.590929	-0.758943	1.54407e-05	0.00586917	24.5787	18.2213	19.8237	11.9982	14.9473	13.3269	14.0736	25.3778
3918	LAMC2	laminin, gamma 2	31589.4	39997.3	23181.5	0.578695	-0.789124	0.000161359	0.0310117	264.037	254.103	235.265	165	206.904	178.148	110.477	344.795
4322	MMP13	matrix metallopeptidase 13 (collagenase 3)	980.87	1251.49	710.255	0.566835	-0.818998	2.89019e-05	0.0092138	18.877	19.2091	17.2511	8.30967	14.7881	14.3839	11.6628	28.2764
4688	NCF2	neutrophil cytosolic factor 2	1681.15	2151.29	1211.01	0.561698	-0.832133	7.22199e-08	0.000123532	31.6802	37.9385	34.6403	26.6292	18.6163	20.8045	18.5115	40.3759
1548	CYP2A6	cytochrome P450, family 2, subfamily A, polypeptide 6	623.692	803.116	444.269	0.551964	-0.857354	3.83068e-05	0.0114954	14.4758	26.8942	21.3056	14.3749	14.3012	10.1537	8.55482	20.1553
9388	LIPG	lipase, endothelial	397.746	515.384	280.108	0.542575	-0.882107	5.20858e-05	0.0147552	5.02191	4.60684	5.47214	2.62591	4.24993	3.31129	2.45011	7.32621
90427	BMF	Bcl2 modifying factor	1206.61	1568.14	845.086	0.537165	-0.896562	2.02707e-05	0.00687221	8.55543	7.44367	7.74338	6.1677	3.03642	3.14828	4.83124	6.73251
148304	C1orf74	chromosome 1 open reading frame 74	718.7	938.504	498.896	0.530143	-0.915546	1.65728e-05	0.00603143	12.7407	6.97401	7.97058	4.66492	5.43062	4.55684	4.68371	6.8746
84632	AFAP1L2	actin filament associated protein 1-like 2	636.528	835.106	437.95	0.523012	-0.935083	2.90877e-05	0.0092138	11.6523	6.33953	9.71571	5.35703	5.21587	4.71989	3.70661	6.72107
3552	IL1A	interleukin 1, alpha	367.669	484.066	251.271	0.518111	-0.948666	5.52551e-05	0.0151941	8.4911	5.2491	8.07891	3.51113	5.42028	4.25165	2.93303	7.89573
5055	SERPINB2	serpin peptidase inhibitor, clade B (ovalbumin), member 2	6258.66	8335.03	4182.3	0.500562	-0.998379	1.70623e-06	0.00121604	227.478	155.101	158.328	116.119	80.6245	76.6838	90.2476	149.764
2810	SFN	stratifin	12698.9	16988.4	8409.46	0.493449	-1.01903	5.03357e-05	0.0145931	797.132	395.882	705.101	304.986	355.704	250.614	291.643	408.546
339761	CYP27C1	cytochrome P450, family 27, subfamily C, polypeptide 1	231.054	309.238	152.871	0.492408	-1.02207	7.91708e-05	0.0184651	3.43042	2.21088	3.56673	1.71163	1.32187	1.08917	2.02089	2.64752
101928079	LINC01057	long intergenic non-protein coding RNA 1057	377.075	505.225	248.924	0.49142	-1.02497	0.000253629	0.0410184	25.5588	9.61749	19.2063	10.0549	6.77403	9.59734	8.82179	13.2672
7138	TNNT1	troponin T type 1 (skeletal, slow)	75.6457	101.607	49.6841	0.486563	-1.0393	0.000140362	0.028582	3.56971	2.5359	3.40837	2.13729	1.32355	1.58791	1.4306	3.14522
10468	FST	follistatin	373.325	502.611	244.039	0.484782	-1.04459	1.91072e-06	0.00128688	6.99119	7.99398	8.00545	3.82292	5.73114	4.62371	3.3271	11.8807
8744	TNFSF9	tumor necrosis factor (ligand) superfamily, member 9	434.79	593.532	276.049	0.463477	-1.10943	1.89593e-05	0.00661833	18.7418	9.18478	21.3752	10.1856	6.04419	7.11675	7.8964	14.6149
29094	LGALSL	lectin, galactoside-binding-like	1267.86	1733.74	801.983	0.460971	-1.11725	0.000183189	0.0329836	35.033	12.3071	21.3416	11.213	9.15014	8.06281	11.0302	11.6407
3624	INHBA	inhibin, beta A	1072.39	1478.37	666.416	0.450071	-1.15177	5.26203e-05	0.0147552	27.5184	27.2259	29.033	16.5661	20.4129	15.3048	5.3415	39.5497
1030	CDKN2B	cyclin-dependent kinase inhibitor 2B (p15, inhibits CDK4)	7073.28	9797.77	4348.79	0.442686	-1.17565	1.70757e-07	0.000188776	128.506	71.3548	107.036	57.3729	46.255	40.6852	37.6418	83.1117
4321	MMP12	matrix metallopeptidase 12 (macrophage elastase)	200.231	278.411	122.051	0.43878	-1.18843	0.000268014	0.042448	4.52205	6.22449	4.5318	2.39719	3.42252	4.38126	2.04959	11.9112
53827	FXYD5	FXYD domain containing ion transport regulator 5	250.851	348.242	153.459	0.438457	-1.18949	0.000254192	0.0410184	14.0038	5.26556	6.68345	5.30593	3.44473	2.83911	3.38467	6.1324
8581	LY6D	lymphocyte antigen 6 complex, locus D	80.0384	112.223	47.8542	0.423844	-1.2384	0.000240598	0.0403473	8.02634	3.95984	7.74937	2.97259	3.86095	1.75077	2.62913	5.3127
2335	FN1	fibronectin 1	47526.1	66982.5	28069.8	0.418693	-1.25604	7.7809e-05	0.0184651	234.669	252.202	184.025	113.323	174.6	132.95	47.5721	412.342
810	CALML3	calmodulin-like 3	478.28	674.441	282.119	0.417036	-1.26176	4.20655e-05	0.0124057	26.4121	12.8165	34.1171	11.9751	11.0542	9.1573	6.29154	13.9282
7277	TUBA4A	tubulin, alpha 4a	2578.57	3670.04	1487.11	0.403766	-1.30841	3.73518e-06	0.00206098	90.527	37.6718	83.4432	31.6307	29.168	20.7993	26.4508	40.7434
23768	FLRT2	fibronectin leucine rich transmembrane protein 2	520.695	741.468	299.922	0.403621	-1.30893	5.56758e-09	1.58722e-05	6.55572	3.4505	4.52461	2.00759	2.12491	2.13715	1.59526	3.95012
5268	SERPINB5	serpin peptidase inhibitor, clade B (ovalbumin), member 5	6894.97	9849.75	3940.19	0.398528	-1.32725	0.00017036	0.0313334	296.095	97.9579	192.887	79.3081	64.7335	51.5328	86.1433	74.6721
7045	TGFBI	transforming growth factor, beta-induced, 68kDa	6178.11	8928.77	3427.46	0.383296	-1.38347	2.33764e-07	0.000210449	162.328	116.772	134.551	56.4422	78.0371	68.2739	27.106	160.44
4319	MMP10	matrix metallopeptidase 10 (stromelysin 2)	2732.06	3958.6	1505.52	0.37976	-1.39684	8.5408e-09	2.08701e-05	73.4574	87.5783	83.1315	34.376	47.1416	48.6348	30.9319	166.868
221393	GPR115	G protein-coupled receptor 115	557.762	813.063	302.462	0.370377	-1.43293	1.24955e-05	0.00521306	19.3736	6.84511	12.1084	6.20302	3.54269	2.9243	5.34783	7.32141
5054	SERPINE1	serpin peptidase inhibitor, clade E (nexin, plasminogen activator inhibitor type 1), member 1	6376.1	9340.12	3412.07	0.364874	-1.45453	2.10386e-06	0.00133283	138.153	117.245	120.095	55.6769	71.7879	56.051	17.6524	153.884
113763	ZBED6CL	ZBED6 C-terminal like	591.427	882.983	299.872	0.33848	-1.56286	4.95187e-07	0.000385008	12.5784	8.24505	17.912	3.41231	3.35899	3.87273	9.00542	16.769
81848	SPRY4	sprouty homolog 4 (Drosophila)	65.1801	97.7136	32.6466	0.332086	-1.59037	9.31166e-05	0.02042	1.2983	0.595193	0.672241	0.39797	0.309994	0.28222	0.111101	0.551278
3853	KRT6A	keratin 6A	37332.4	56206.6	18458.3	0.327169	-1.61189	2.04901e-05	0.00687221	1809.7	568.292	1263.6	438.544	335.725	248.534	395.489	412.282
152816	C4orf26	chromosome 4 open reading frame 26	65.8718	99.2586	32.485	0.324692	-1.62286	0.000159363	0.0309762	1.21704	0.678232	1.12104	0.624415	0.500926	0.367763	0.108288	1.68636
5270	SERPINE2	serpin peptidase inhibitor, clade E (nexin, plasminogen activator inhibitor type 1), member 2	885.94	1338.82	433.06	0.322689	-1.63179	6.8382e-15	5.84837e-11	23.2861	15.7824	15.8733	6.04712	8.90112	6.32299	4.69343	22.0104
163782	KANK4	KN motif and ankyrin repeat domains 4	652.947	991.646	314.248	0.316218	-1.66101	1.97382e-11	8.44055e-08	9.51138	6.27121	7.0761	2.90845	3.51688	2.95759	1.41161	9.80207
4312	MMP1	matrix metallopeptidase 1 (interstitial collagenase)	216.038	330.613	101.464	0.307576	-1.70099	2.29731e-07	0.000210449	7.88192	3.38501	5.97088	1.67341	1.12131	3.07307	2.12244	7.56762
55117	SLC6A15	solute carrier family 6 (neutral amino acid transporter), member 15	220.377	337.192	103.563	0.30723	-1.70261	1.81254e-05	0.00645905	3.60785	0.950006	1.827	0.438968	0.522169	0.857984	0.613235	1.03854
1824	DSC2	desmocollin 2	5549.54	8486.26	2612.82	0.306795	-1.70465	7.17766e-06	0.00341039	127.671	37.2249	88.8743	33.3096	19.3361	17.9838	23.0565	31.6545
254228	FAM26E	family with sequence similarity 26, member E	119.701	183.33	56.0716	0.305047	-1.7129	0.000138751	0.028582	5.14354	1.38057	1.60704	0.811432	0.733423	0.725773	0.712633	0.976539
978	CDA	cytidine deaminase	379.444	585.114	173.774	0.295646	-1.75806	0.000339369	0.0487807	48.0976	9.47617	41.3298	14.1812	8.02469	5.71375	6.20812	8.54034
1437	CSF2	colony stimulating factor 2 (granulocyte-macrophage)	22.3141	34.3284	10.2998	0.293236	-1.76987	1.38277e-05	0.00550053	1.95501	1.68048	1.86726	0.897285	0.870125	0.436265	0.26334	2.41234
4753	NELL2	NEL-like 2 (chicken)	41.7063	64.5672	18.8454	0.292281	-1.77457	0.000287692	0.0442471	0.882785	0.315496	1.10971	0.217163	0.152093	0.144887	0.276182	0.242456
3861	KRT14	keratin 14	31815.2	50201.1	13429.2	0.266381	-1.90844	7.44859e-06	0.00344346	2576.14	681.747	1663.13	459.025	373.283	223.923	488.526	486.645
1746	DLX2	distal-less homeobox 2	15.2607	24.1296	6.39182	0.264998	-1.91595	0.000120542	0.0254553	0.49957	0.318088	0.788886	0.164616	0.118585	0.0594563	0.179446	0.267121
84176	MYH16	myosin, heavy chain 16 pseudogene	12.9305	20.7058	5.15526	0.252349	-1.98651	0.000167287	0.0311027	0.564137	0.280176	0.336223	0.191203	0	0.166173	0.0729499	0.459429
9119	KRT75	keratin 75	449.959	721.055	178.862	0.247171	-2.01642	4.59448e-12	2.61962e-08	22.4083	10.4154	15.2857	4.76803	5.14295	3.62613	2.29583	12.4983
652995	UCA1	urothelial cancer associated 1 (non-protein coding)	193.666	312.963	74.3697	0.236458	-2.08034	0.00015057	0.0299477	10.8325	1.92139	8.56423	2.80979	0.491968	1.13959	1.6259	2.51646
4318	MMP9	matrix metallopeptidase 9 (gelatinase B, 92kDa gelatinase, 92kDa type IV collagenase)	1612.5	2618.42	606.567	0.230985	-2.11413	2.59567e-17	4.4399e-13	55.9701	38.547	61.5185	17.8597	6.74471	12.3441	12.0352	45.4776
127294	MYOM3	myomesin 3	37.5486	61.0171	14.0801	0.228924	-2.12706	1.95432e-08	4.17859e-05	0.5586	0.387497	0.272942	0.121443	0.149171	0.100379	0.0855401	0.685644
54437	SEMA5B	sema domain, seven thrombospondin repeats (type 1 and type 1-like), transmembrane domain (TM) and short cytoplasmic domain, (semaphorin) 5B	32.051	52.5402	11.5618	0.224272	-2.15668	2.20997e-05	0.00726953	0.502597	0.21601	0.508842	0.0266164	0.171498	0.123372	0.03385	0.310084
6857	SYT1	synaptotagmin I	17.0392	28.1827	5.89568	0.208313	-2.26318	0.000220582	0.0381117	0.468293	0.158374	0.158379	0.0585437	0.0902039	0.0431708	0.00744541	0.110831
3854	KRT6B	keratin 6B	6476.12	10887.8	2064.45	0.188801	-2.40506	0.00027945	0.0438532	454.415	68.149	269.779	95.7805	16.9415	14.0169	43.9533	42.3838
147920	IGFL2	IGF-like family member 2	70.9846	126.588	15.3817	0.120312	-3.05514	1.34815e-05	0.00549049	13.0791	1.63714	6.87622	1.75879	0.238411	0.394466	0.649388	1.58633
374918	IGFL1	IGF-like family member 1	75.5099	136.299	14.7203	0.107784	-3.21379	1.76581e-07	0.000188776	19.4579	3.24028	4.57467	1.19779	1.24352	0.890684	0.268819	3.75535
401138	AMTN	amelotin	339.376	615.811	62.9418	0.102162	-3.29107	1.38751e-07	0.000182565	6.03957	15.3722	13.2151	3.3895	3.77028	3.08757	0.6466	70.73
286887	KRT6C	keratin 6C	710.295	1297.27	123.321	0.0945455	-3.40285	1.63205e-05	0.00603143	49.2787	5.44293	42.1874	5.87033	1.41245	0.673266	2.20359	2.21302
11009	IL24	interleukin 24	4.00745	7.54796	0.466928	0.0770315	-3.69841	0.000190259	0.0338998	0.1568	0.0449272	0.350445	0.0249114	0	0.0157457	0	0.0652994
404203	SPINK6	serine peptidase inhibitor, Kazal type 6	33.9901	64.0044	3.97577	0.0614721	-4.02392	0.000300769	0.0455279	9.61048	0.252628	1.21266	0.616344	0.0470905	0.070831	0.0427553	0.293746
388555	IGFL3	IGF-like family member 3	9.39148	18.0321	0.750843	0.0451038	-4.47061	2.23293e-07	0.000210449	1.93187	0.221412	1.9485	0.0818462	0.0687863	0	0.0624538	0.715137
101929427	LOC101929427	uncharacterized LOC101929427	2.56183	5.12366	0	0.022897	-5.4487	7.16228e-05	0.0179508	0.629046	0.166373	0.0665517	0	0	0	0	0.16121
84824	FCRLA	Fc receptor-like A	2.73586	5.47172	0	0.0225888	-5.46825	7.10014e-05	0.0179508	0.126284	0.0206764	0.223313	0	0	0	0	0.0400695

### Sheet: Enrichment
	Term	Common Genes with Term	P-value	Ajusted_P_value_FDR_0.05	Ajusted_P_value_FDR_0.1
PP2_all	Goblet cell relevant	SPDEF,GALNT12,MUC5B	0.00213985	0.0269622	0.0269622
PP2_all	Hypoxia responses: HMEC_hypoxi_UP	GAS1,C1R,CA9,TNNT1,RARRES1	0.00028061	0.00589281	0.00589281
PP2_all	Hypoxia responses: MCF7_hypoxia_UP	SERPINE1,CYP1A1,CA9,DSC2,CYP1B1,STC2,STC1,TGFBI	2.50827e-05	0.00237032	0.00237032
PP2_all	Hypoxia responses: MCF7_hypoxiaUP_HIF1si_DOWN	CYP1A1,DSC2,CA9,STC1	0.00236104	0.0278898	0.0278898
PP2_all	Macrophage activation: combined M1 and M2 markers	IL1A,MMP12,FN1,INHBA,IL6,MMP9	0.000222846	0.00526473	0.00526473
PP2_all	Macrophage-specific : M2 (alternative) activation) markers	MMP12,MMP9,FN1	0.00213985	0.0269622	0.0269622
PP2_all	Mucin Glycosylation	SPDEF,GALNT12	0.00106024	0.0172688	0.0172688
PP2_all	Spdef induced genes	STEAP2,SPDEF,SULF1,GALNT12,SYNPO2	0.00109643	0.0172688	0.0172688
PP2_DN	Macrophage activation: combined M1 and M2 markers	INHBA,IL1A,MMP12,MMP9,FN1	0.000139832	0.00506772	0.00506772
PP2_DN	Macrophage-specific : M2 (alternative) activation) markers	MMP12,MMP9,FN1	0.000441152	0.00833777	0.00833777
PP2_UP	Genes repressed in smokers	VMO1,C16orf89,RARRES1	0.00433516	0.0455192	0.0455192
PP2_UP	Goblet cell relevant	SPDEF,GALNT12,MUC5B	0.000169784	0.00506772	0.00506772
PP2_UP	Hypoxia responses: HMEC_hypoxi_UP	GAS1,CA9,C1R,RARRES1	9.95332e-05	0.00506772	0.00506772
PP2_UP	Hypoxia responses: MCF7_hypoxia_UP	CYP1A1,CYP1B1,STC2,CA9,STC1	0.000135405	0.00506772	0.00506772
PP2_UP	Hypoxia responses: MCF7_hypoxiaUP_HIF1si_DOWN	CYP1A1,CA9,STC1	0.00165542	0.0240672	0.0240672
PP2_UP	Mucin Glycosylation	SPDEF,GALNT12	0.000187693	0.00506772	0.00506772
PP2_UP	Nrf2 Targets	NR4A1,CYP1B1,IL6	0.00377718	0.0419934	0.0419934
PP2_UP	Spdef induced genes	STEAP2,SPDEF,SULF1,GALNT12,SYNPO2	1.81864e-05	0.00237032	0.00237032
PP2_DN	Macrophages M2 (alternative) markers	MMP12,MMP9	0.00563399	0.0560434	0.0560434
PP2_DN	Macrophage M1 (classic) markers	IL1A,INHBA	0.00714213	0.0649466	0.0649466
PP2_all	Macrophage-specific: M1 (classic) activation markers	INHBA,IL1A,IL6	0.00721629	0.0649466	0.0649466
PP2_all	Genes repressed in smokers	VMO1,C16orf89,RARRES1,MMP10	0.00789468	0.0678225	0.0678225
PP2_UP	Genes activated in smokers	CREB3L1,SPDEF,CYP1A1	0.0142109	0.116776	0.116776
PP2_all	Macrophages M2 (alternative) markers	MMP12,MMP9	0.0160319	0.126251	0.126251
PP2_UP	Goblet Cell Differentiation	SPDEF	0.0182581	0.138032	0.138032
PP2_all	Macrophage M1 (classic) markers	IL1A,INHBA	0.0201844	0.146725	0.146725
PP2_DN	Macrophage-specific: M1 (classic) activation markers	IL1A,INHBA	0.0219668	0.153768	0.153768
PP2_DN	Hypoxia responses: HMEC_hypoxia_DOWN	IL1A,SLC6A15	0.030359	0.204328	0.204328
PP2_DN	Hypoxia responses: MCF7_hypoxia_UP	DSC2,TGFBI,SERPINE1	0.0313519	0.204328	0.204328
PP2_all	Genes activated in smokers	CREB3L1,SPDEF,SFN,CYP1A1	0.0331247	0.208686	0.208686
PP2_UP	Mucins expressed in Calu3 cells	MUC5B	0.0387248	0.221849	0.221849
PP2_UP	Secreted mucins	MUC5B	0.0387248	0.221849	0.221849
PP2_all	Nrf2 Targets	NR4A1,CYP1B1,IL6	0.0387356	0.221849	0.221849
PP2_all	Goblet Cell Differentiation	SPDEF	0.0429847	0.238944	0.238944
PP2_UP	Potenitial role in del508F processing: Biofocus_KD_rescue	GHR	0.0513034	0.277038	0.277038
PP2_UP	Mucin	MUC5B	0.0612501	0.321563	0.321563
PP2_UP	Goblet Cell Specific Genes: ERN2 Correlated	VMO1,SPDEF,RAB37	0.0677852	0.346254	0.346254
PP2_all	Hypoxia responses: HMEC_hypoxia_DOWN	IL1A,SLC6A15	0.0802068	0.398923	0.398923
PP2_all	Mucins expressed in Calu3 cells	MUC5B	0.0898704	0.424637	0.424637
PP2_all	Secreted mucins	MUC5B	0.0898704	0.424637	0.424637
PP2_DN	Airway epithelial biology relevant: ELF5_devel_UP	SFN,CDA	0.0984684	0.453915	0.453915
PP2_UP	deltaF508 Interactome	TNS3,PTGES	0.104536	0.466813	0.466813
PP2_UP	Unfolded Protein Response	CREB3L1,STC2	0.106206	0.466813	0.466813
PP2_DN	Gene Modifier Relevant: EHF positive correlation	SFN,DSC2	0.117016	0.48523	0.48523
PP2_all	Potenitial role in del508F processing: Biofocus_KD_rescue	GHR	0.11801	0.48523	0.48523
PP2_UP	Hypoxia responses: HIF1_target_hypoxiaUP	CA9,STC2	0.118098	0.48523	0.48523
PP2_all	Airway epithelial biology relevant: ELF5_devel_DOWN	INPP4B,CYP1B1	0.123404	0.49624	0.49624
PP2_all	Mucin	MUC5B	0.139899	0.550851	0.550851
PP2_all	deltaF508 Interactome	TNS3,PTGES,CALML3	0.143212	0.552391	0.552391
PP2_UP	Macrophage-specific: M1 (classic) activation markers	IL6	0.153027	0.578444	0.578444
PP2_DN	wtCFTR and deltaF508 traffic / Membrane expression (norm and CF)	TUBA4A	0.1633	0.605172	0.605172
PP2_all	Hypoxia responses: HIF1_target_hypoxiaUP	CA9,STC2,SERPINE1	0.167014	0.607032	0.607032
PP2_all	Goblet Cell Specific Genes: ERN2 Correlated	VMO1,SPDEF,CSF2,RAB37	0.186548	0.665237	0.665237
PP2_UP	Channels_Transporters	SLC16A14	0.196621	0.688173	0.688173
PP2_UP	Airway epithelial biology relevant: ELF5_devel_DOWN	CYP1B1	0.22582	0.776	0.776
PP2_all	Airway epithelial biology relevant: ELF5_devel_UP	SFN,CDA	0.232176	0.783595	0.783595
PP2_UP	Endoplasmic reticulum stress response	FAM129A,STC2	0.242298	0.80341	0.80341
PP2_all	wtCFTR and deltaF508 traffic / Membrane expression (norm and CF)	TUBA4A	0.265006	0.862402	0.862402
PP2_all	Gene Modifier Relevant: EHF positive correlation	SFN,DSC2	0.269215	0.862402	0.862402
PP2_DN	Hypoxia responses: MCF7_hypoxiaUP_HIF1si_DOWN	DSC2	0.276877	0.868042	0.868042
PP2_DN	Potential role in del508F processing: defined in yeast	KYNU	0.282138	0.868042	0.868042
PP2_DN	Hypoxia responses: HMEC_hypoxi_UP	TNNT1	0.284754	0.868042	0.868042
PP2_DN	Hypoxia responses: DC_hypoxia_UP	TUBA4A	0.295127	0.879135	0.879135
PP2_DN	Airway epithelial biology relevant: ELF5_devel_DOWN	INPP4B	0.297696	0.879135	0.879135
PP2_UP	Macrophage activation: combined M1 and M2 markers	IL6	0.303634	0.882875	0.882875
PP2_DN	Regulation of CFTR activity (norm and CF)	TUBA4A	0.325362	0.931719	0.931719
PP2_UP	Cystic Fibrosis meconium ileus associated by GWAS	TF	0.334335	0.943124	0.943124
PP2_UP	Hypoxia responses: MCF7_hypoxia_DOWN	SPDEF	0.362016	1	1
PP2_DN	Genes repressed in smokers	MMP10	0.366019	1	1
PP2_all	Unfolded Protein Response	CREB3L1,STC2	0.381217	1	1
PP2_all	Channels_Transporters	SLC16A14	0.406668	1	1
PP2_all	Potential role in del508F processing: defined in yeast	KYNU	0.43585	1	1
PP2_all	Hypoxia responses: DC_hypoxia_UP	TUBA4A	0.453362	1	1
PP2_all	Regulation of CFTR activity (norm and CF)	TUBA4A	0.493221	1	1
PP2_DN	Genes activated in smokers	SFN	0.505855	1	1
PP2_DN	deltaF508 Interactome	CALML3	0.534057	1	1
PP2_DN	Hypoxia responses: HIF1_target_hypoxiaUP	SERPINE1	0.56067	1	1
PP2_all	Cystic Fibrosis meconium ileus associated by GWAS	TF	0.621052	1	1
PP2_all	Hypoxia responses: MCF7_hypoxia_DOWN	SPDEF	0.65755	1	1
PP2_all	Endoplasmic reticulum stress response	FAM129A,STC2	0.658712	1	1
PP2_UP	CFTR WT Interactome	TF	0.685102	1	1
PP2_DN	Goblet Cell Specific Genes: ERN2 Correlated	CSF2	0.731082	1	1
PP2_all	CFTR WT Interactome	TF,SFN	0.758569	1	1
PP2_DN	CFTR WT Interactome	SFN	0.797174	1	1
PP2_DN	Cilia	TUBA4A	0.971797	1	1
PP2_all	Cilia	TUBA4A	0.997893	1	1
PP2_UP	CFTR folding and maturation (norm and CF)		1	1	1
PP2_DN	CFTR folding and maturation (norm and CF)		1	1	1
PP2_all	CFTR folding and maturation (norm and CF)		1	1	1
PP2_UP	CFTR-dependent regulation of ion channels in Airway Epithelium (norm and CF)		1	1	1
PP2_DN	CFTR-dependent regulation of ion channels in Airway Epithelium (norm and CF)		1	1	1
PP2_all	CFTR-dependent regulation of ion channels in Airway Epithelium (norm and CF)		1	1	1
PP2_UP	Channels		1	1	1
PP2_DN	Channels		1	1	1
PP2_all	Channels		1	1	1
PP2_DN	Channels_Transporters		1	1	1
PP2_UP	Chloride channels		1	1	1
PP2_DN	Chloride channels		1	1	1
PP2_all	Chloride channels		1	1	1
PP2_UP	Delta508-CFTR traffic / ER-to-Golgi in CF		1	1	1
PP2_DN	Delta508-CFTR traffic / ER-to-Golgi in CF		1	1	1
PP2_all	Delta508-CFTR traffic / ER-to-Golgi in CF		1	1	1
PP2_UP	Delta508-CFTR traffic / Sorting endosome formation in CF		1	1	1
PP2_DN	Delta508-CFTR traffic / Sorting endosome formation in CF		1	1	1
PP2_all	Delta508-CFTR traffic / Sorting endosome formation in CF		1	1	1
PP2_DN	Goblet cell relevant		1	1	1
PP2_UP	Mechanisms of CFTR activation by S-nitrosoglutathione (normal and CF)		1	1	1
PP2_DN	Mechanisms of CFTR activation by S-nitrosoglutathione (normal and CF)		1	1	1
PP2_all	Mechanisms of CFTR activation by S-nitrosoglutathione (normal and CF)		1	1	1
PP2_DN	Mucin		1	1	1
PP2_UP	Normal wtCFTR traffic / Sorting endosome formation		1	1	1
PP2_DN	Normal wtCFTR traffic / Sorting endosome formation		1	1	1
PP2_all	Normal wtCFTR traffic / Sorting endosome formation		1	1	1
PP2_UP	Regulation of CFTR activity (norm and CF)		1	1	1
PP2_UP	Regulation of CFTR gating (normal and CF)		1	1	1
PP2_DN	Regulation of CFTR gating (normal and CF)		1	1	1
PP2_all	Regulation of CFTR gating (normal and CF)		1	1	1
PP2_UP	Regulation of degradation of deltaF508 CFTR in CF		1	1	1
PP2_DN	Regulation of degradation of deltaF508 CFTR in CF		1	1	1
PP2_all	Regulation of degradation of deltaF508 CFTR in CF		1	1	1
PP2_UP	Regulation of degradation of wt-CFTR		1	1	1
PP2_DN	Regulation of degradation of wt-CFTR		1	1	1
PP2_all	Regulation of degradation of wt-CFTR		1	1	1
PP2_DN	Unfolded Protein Response		1	1	1
PP2_UP	wtCFTR and delta508 traffic / Clathrin coated vesicles formation (norm and CF)		1	1	1
PP2_DN	wtCFTR and delta508 traffic / Clathrin coated vesicles formation (norm and CF)		1	1	1
PP2_all	wtCFTR and delta508 traffic / Clathrin coated vesicles formation (norm and CF)		1	1	1
PP2_UP	wtCFTR and delta508-CFTR traffic (norm and CF)		1	1	1
PP2_DN	wtCFTR and delta508-CFTR traffic (norm and CF)		1	1	1
PP2_all	wtCFTR and delta508-CFTR traffic (norm and CF)		1	1	1
PP2_UP	wtCFTR and deltaF508 traffic / Membrane expression (norm and CF)		1	1	1
PP2_UP	wtCFTR traffic / ER-to-Golgi Normal		1	1	1
PP2_DN	wtCFTR traffic / ER-to-Golgi Normal		1	1	1
PP2_all	wtCFTR traffic / ER-to-Golgi Normal		1	1	1
PP2_DN	Endoplasmic reticulum stress response		1	1	1
PP2_DN	Goblet Cell Differentiation		1	1	1
PP2_DN	Mucin Glycosylation		1	1	1
PP2_DN	Mucins expressed in Calu3 cells		1	1	1
PP2_DN	Potenitial role in del508F processing: Biofocus_KD_rescue		1	1	1
PP2_UP	Potential role in del508F processing: defined in yeast		1	1	1
PP2_DN	Secreted mucins		1	1	1
PP2_UP	Transmembrane mucins		1	1	1
PP2_DN	Transmembrane mucins		1	1	1
PP2_all	Transmembrane mucins		1	1	1
PP2_UP	Airway epithelial biology relevant: ELF5_devel_UP		1	1	1
PP2_UP	Airway epithelial biology relevant: ELF5_target_genes		1	1	1
PP2_DN	Airway epithelial biology relevant: ELF5_target_genes		1	1	1
PP2_all	Airway epithelial biology relevant: ELF5_target_genes		1	1	1
PP2_UP	Cilia		1	1	1
PP2_DN	Cystic Fibrosis meconium ileus associated by GWAS		1	1	1
PP2_UP	Gene Modifier Relevant: APIP negative correlation		1	1	1
PP2_DN	Gene Modifier Relevant: APIP negative correlation		1	1	1
PP2_all	Gene Modifier Relevant: APIP negative correlation		1	1	1
PP2_UP	Gene Modifier Relevant: APIP positive correlation		1	1	1
PP2_DN	Gene Modifier Relevant: APIP positive correlation		1	1	1
PP2_all	Gene Modifier Relevant: APIP positive correlation		1	1	1
PP2_UP	Gene Modifier Relevant: EHF negative correlation		1	1	1
PP2_DN	Gene Modifier Relevant: EHF negative correlation		1	1	1
PP2_all	Gene Modifier Relevant: EHF negative correlation		1	1	1
PP2_UP	Gene Modifier Relevant: EHF positive correlation		1	1	1
PP2_UP	Goblet Cell Specific: ERN2 anti-correlated		1	1	1
PP2_DN	Goblet Cell Specific: ERN2 anti-correlated		1	1	1
PP2_all	Goblet Cell Specific: ERN2 anti-correlated		1	1	1
PP2_UP	Hypoxia responses: DC_hypoxia_DOWN		1	1	1
PP2_DN	Hypoxia responses: DC_hypoxia_DOWN		1	1	1
PP2_all	Hypoxia responses: DC_hypoxia_DOWN		1	1	1
PP2_UP	Hypoxia responses: DC_hypoxia_UP		1	1	1
PP2_UP	Hypoxia responses: HIF1_target_hypoxiaDOWN		1	1	1
PP2_DN	Hypoxia responses: HIF1_target_hypoxiaDOWN		1	1	1
PP2_all	Hypoxia responses: HIF1_target_hypoxiaDOWN		1	1	1
PP2_UP	Hypoxia responses: HMEC_hypoxia_DOWN		1	1	1
PP2_DN	Hypoxia responses: MCF7_hypoxia_DOWN		1	1	1
PP2_UP	Hypoxia Responses: MCF7_hypoxiaDOWN_HIF1si_UP		1	1	1
PP2_DN	Hypoxia Responses: MCF7_hypoxiaDOWN_HIF1si_UP		1	1	1
PP2_all	Hypoxia Responses: MCF7_hypoxiaDOWN_HIF1si_UP		1	1	1
PP2_UP	Macrophage M1 (classic) markers		1	1	1
PP2_UP	Macrophages M2 (alternative) markers		1	1	1
PP2_UP	Macrophage-specific : M2 (alternative) activation) markers		1	1	1
PP2_DN	Nrf2 Targets		1	1	1
PP2_DN	Spdef induced genes		1	1	1
PP2_UP	Spdef suppressed genes		1	1	1
PP2_DN	Spdef suppressed genes		1	1	1
PP2_all	Spdef suppressed genes		1	1	1
PP2_UP	Unfolded Protein Response: XBP1 target genes		1	1	1
PP2_DN	Unfolded Protein Response: XBP1 target genes		1	1	1
PP2_all	Unfolded Protein Response: XBP1 target genes		1	1	1
PP2_UP	CFTR Proteostasis		1	1	1
PP2_DN	CFTR Proteostasis		1	1	1
PP2_all	CFTR Proteostasis		1	1	1
