## Supplementary Materials for "PP-2, a src-kinase inhibitor, is a potential corrector for F508del-CFTR in cystic fibrosis"

### Sheet: Sheet1
Additional File 6: Comparison of compounds prioritized with additional data sets
CFRE-LINCS	CFBE-LINCS	CF-Pig-DistalLung	CF-Pig-Trachea	CF-Mouse-Ileum
CHEMBL-1222381	PD-0325901	BRD-K85853281	fostamatinib	MK-1775
PP-30	TPCA-1	daunorubicin	U-0126	AZD-7762
MK-2206	NVP-AUY922	dactinomycin	PP-2	tozasertib
reversine	ABT-737	Y-27632	PP-110	TWS-119
PP-110	selumetinib	BRD-K67778494	PP-1	SB-225002
PIK-90	calpeptin	evodiamine	PIK-90	fostamatinib
KU-0063794	PP-110	MEK1-2-inhibitor	KU-0063794	parbendazole
PP-1	U0126	BRD-K90999434	dasatinib	tetramethylsilane
tivozanib	tanespimycin	WH-4025	BMS-536924	MLN-8054
tozasertib	PD-184352	selumetinib	selumetinib	YK-4279
selumetinib	vemurafenib	blebbistatin	calpeptin	ABT-751
AS-605240	brefeldin-a	ZG-10	PP-30	BRD-K27484191
temsirolimus	PP-2	ER-27319	PI-828	BRD-K05402890
VAMA-37	PU-H71	triptolide	PD-0325901	BMS-536924
PD-0325901	tozasertib	AS-605240	AS-605240	PD-0325901
AZ-628	BRD-K64366758	TWS-119	tozasertib	orteronel
PI-103	XMD-1185H	U-0126	tipifarnib-P2	rotenone
TGX-115	KU-0063794	PD-0325901	AZD-8055	MW-STK33-1C
AZD-8055	AS-605240	erismodegib	BRD-K68588778	evodiamine
AS-703026	GSK-3-inhibitor-II	SB-216763	WH-4025	SKF-96365
PD-184352	geldanamycin	auranofin	WZ-3146	BRD-K68588778
vemurafenib	PP-1	WZ-3105	JAK3-Inhibitor-II	NVP-AUY922
calpeptin	amodiaquine	fostamatinib	KB-R7943	CYT-997
U-0126	fostamatinib	chromomycin-a3	vemurafenib	dasatinib
BRD-K07668032	indirubin	ERK-inhibitor-11E	BRD-K90999434	fatostatin
serdemetan	AS-703026	PIK-75	VER-155008	oxibendazole
QL-XI-92	SJ-172550	cytochalasin-b	AZD-7762	BRD-K89329876
AKT-inhibitor-1-2	fluoropyruvate	fluspirilene	BIBX-1382	BRD-K26767475
BRD-K89692698	trimipramine	doxorubicin	WYE-354	epothilone
desipramine	dasatinib	PP-2	valdecoxib	erbstatin-analog
erythrosine	atorvastatin	AT-7519	temsirolimus	AS-605240
fostamatinib	domperidone	PD-98059	tivozanib	VER-155008
BRD-K77987635	ERK-inhibitor-11E	alvocidib	LY-294002	selumetinib
MEK1-2-inhibitor	evodiamine	fludarabine	PI-103	paclitaxel
U0126	tivozanib	APO-866	MEK1-2-inhibitor	verapamil
entinostat	EX-527	benzylpenicillin	JAS07-006	BRD-K66902379
sirolimus	chromomycin-a3	saracatinib	QL-XI-92	BRD-K71265179
BMS-536924	AZ-628	hydrocortisone	TWS-119	nocodazole
BRD-K65404805	cytochalasin-b	lovastatin	U0126	tretinoin
BRD-K10010115	testosterone	idarubicin	sirolimus	BRD-K11072542
PP-2		gemcitabine	cediranib	BRD-K67236950
RO-90-7501		rotenone	gemcitabine	saracatinib
OSI-027		enzastaurin	toremifene	erythrosine
WZ-4-145		trifluoperazine	GDC-0941	vemurafenib
GDC-0941		MK-1775	HG-5-88-01	BMS-641988
PD-98059		WZ-3146	BMS-754807	albendazole
AZD-7545		BD-1063	HSP90-inhibitor	AICA-ribonucleotide
HDAC3-selective		remacemide	canertinib	LY-364947
PI-828		piretanide	saracatinib	BRD-K16410418
SD-6-035-A7		mitoxantrone	ERK-inhibitor-11E	CGP-57380
BRD-K37043259		BRD-K84924563	alvocidib	BRD-K69496360
tanespimycin		IKK3-inhibitor-IX	PD-184352	PD-98059
TPCA-1		BRD-K72462751	NVP-AUY922	PT-630
AZD-6482		RG-108	TG-101348	APO-866
SA-247714		4-iodo-6-phenylpyrimidine	AKT-inhibitor-1-2	chaetocin
SB-202190		celastrol	ALW-II-38-3	AC-55649
BRD-K14844937		pidorubicine	lovastatin	BRD-K67778494
etomoxir		dichloroacetic-acid	GSK-1070916	tanespimycin
cediranib		tocainide	dactinomycin	BRD-K50776152
BRD-K92981876		bosutinib	PD-98059	AS-703026
NVP-BEZ235		gamma-homolinolenic-acid	OSI-027	SB-202190
linsitinib		BRD-K89329876	wortmannin	isoliquiritigenin
wortmannin		5-iodotubercidin	L-690488	methyl-2,5-dihydroxycinnamate
CGP-53353		PD-184352	AZ-628	tivozanib
BRD-K94544211		RHO-kinase-inhibitor-III[rockout]	SB-431542	lenalidomide
BRD-K99502566		dasatinib	bisindolylmaleimide-ix	forskolin
BRD-K46373671		AT-9283	H-89	prima-1-met
BRD-K67090983		prednisolone	L-690330	RITA
mycophenolic-acid		KU-C104140	staurosporine	BRD-K49630153
BRD-K74486276		aloisine	BRD-K89692698	EMF-bca1-60
econazole		dubinidine	deforolimus	erastin
WYE-125132		BRL-37344	PD-160170	LFM-A13
calcifediol		BRD-K05402890	NSC-693868	rilmenidine
tacedinaline		BRD-K42687792	BRD-K94390040	sorafenib
AMG-9810		curcumin		PKCbeta-inhibitor
LY-294002		NFKB-activation-inhibitor-II		STO-609
midodrine		SCH-23390		blebbistatin
6-benzylaminopurine		NSC-23766		PP-110
aniracetam		pirarubicin		BRD-K59470558
apigenin		BRD-A43640821		GDC-0879
AR-C133057XX		pifithrin-alpha		SJ-172550
atorvastatin		BRD-K81814927		PLX-4720
beclometasone		PF-562271		PP-2
BRD-K04086909		BMS-536924		BRD-K05331696
BRD-K09902564		triacsin-c		SA-63133
BRD-K11928012		danusertib
BRD-K15467014		BRD-K05520923
BRD-K15640888		PJ-34
BRD-K28138218		simvastatin
BRD-K29702325		BRD-K95337198
BRD-K32301393		AS-601245
BRD-K35060373		amylocaine
BRD-K40758391		dephostatin
BRD-K41878610		BRD-K26484692
BRD-K50776152		lestaurtinib
BRD-K53325797		erythrosine
BRD-K58318000		indinavir
BRD-K61679744
BRD-K64970062
BRD-K65927019
BRD-K66634822
BRD-K70983703
BRD-K71726959
BRD-K76211160
BRD-K78316354
BRD-K80962769
BRD-K81699431
BRD-K82024442
BRD-K83780283
BRD-K84705102
BRD-K84874839
BRD-K86456986
BRD-K89624539
BRD-K90826279
BRD-K91016007
BRD-K92489476
BRD-K94572506
BRD-K95149906
BRD-K95810330
BRD-K96083840
BRD-K96704648
BU-226
buspirone
clotrimazole
cyanoquinoline-11
decitabine
DL-TBOA
doxorubicin
ERK-inhibitor-11E
estradiol-cypionate
farnesylthiotriazole
fasudil
flunarizine
GDC-0879
Gossypetin
GSK-1059615
GSK-2126458
imperatorin
KIN001-242
lapatinib
M-3M3FBS
maraviroc
melperone
mesna
morphothebaine
MW-SHH-250
MW-STK33-3B
necrostatin-1
neratinib
NGB-2904
NSC-23766
NU-7026
NVP-AEW541
ochratoxin-a
ondansetron
PAC-1
parbendazole
pefloxacin
PHA-665752
PHCCC
prostaglandin-a1
PSB-36
resveratrol
rolipram
SA-1472514
SA-424828
SA-427543
SJB-AF-2
SYK-inhibitor
TAK-715
thiethylperazine
tolbutamide
torin-1
torin-2
tyrphostin
tyrphostin-AG-1478
UNC-0321
VER-155008
VU-0447126-2
VX-745
WZ-4002
ZM-323881
zoxazolamine
ZSTK-474
